# Decorin, a novel negative modulator of E-cadherin in inflammatory breast cancer

**DOI:** 10.1101/2020.07.07.190496

**Authors:** Xiaoding Hu, Emilly S Villodre, Richard Larson, Omar M Rahal, Xiaoping Wang, Yun Gong, Juhee Song, Savitri Krishnamurthy, Naoto T. Ueno, Debu Tripathy, Wendy A Woodward, Bisrat G. Debeb

**Author notes:** **Corresponding author**: Bisrat G. Debeb, The University of Texas MD Anderson Cancer Center, 6565 MD Anderson Blvd, Houston TX, 77030. The authors declare no potential conflicts of interest.

## Abstract

Inflammatory breast cancer (IBC) is a clinically distinct and highly aggressive form of breast cancer with rapid onset and a strong propensity to metastasize. The molecular mechanisms underlying the aggressiveness and metastatic propensity of IBC are largely unknown. Herein, we report that decorin (DCN), a small leucine-rich extracellular matrix proteoglycan, is downregulated in tumors from patients with IBC. Overexpression of DCN in IBC cells markedly decreased migration, invasion, and cancer stem cells *in vitro* and inhibited IBC tumor growth and metastasis *in vivo*. Mechanistically, DCN functioned as a suppressor of invasion and tumor growth in IBC by destabilizing E-cadherin and inhibiting EGFR/ERK signaling. DCN physically binds E-cadherin in IBC cells and accelerates its degradation through an autophagy-linked lysosomal pathway. We established that DCN inhibits tumorigenesis and metastasis in IBC cells by negatively regulating the E-cadherin/EGFR/ERK axis. Our findings offer a potential therapeutic strategy for IBC, and provide a novel mechanism for IBC pathobiology.
