## Supplementary Note for "Decorin, a novel negative modulator of E-cadherin in inflammatory breast cancer"

### Sheet: Sheet1
			Sequence
ShBeclin1	#1	TRCN0000299864	CCGGCCCGTGGAATGGAATGAGATTCTCGAGAATCTCATTCCATTCCACGGGTTTTTG
	#2	TRCN0000299790	CCGGGCCAGGATGATGTCCACAGAACTCGAGTTCTGTGGACATCATCCTGGCTTTTTG
	ShCon	SHC016-Con
ShE-cad	V3LHS_346821	RHS4430-101103522	TGCTGTTGACAGTGAGCGACAGCAGTACATTCTACACGTATAGTGAAGCCACAGATGTATACGTGTAGAATGTACTGCTGCTGCCTACTGCCTCGGA
	V3LHS_346823	RHS4430-101105884	TGCTGTTGACAGTGAGCGACCGATGAAATTGGAAATTTTATAGTGAAGCCACAGATGTATAAAATTTCCAATTTCATCGGGTGCCTACTGCCTCGGA
Primers
EGFR	EGFR-F-P		AGGCACGAGTAACAAGCTCAC
	EGFR-R-P		ATGAGGACATAACCAGCCACC
E-Cadherin	E-Cad F-P		CGAGAGCTACACGTTCACGG
	E-Cad R-P		GGGTGTCGAGGGAAAAATAGG
Decorin	DCN-F-P		GGACCGTTTCAACAGAGAGG
	DCN-R-P		GACCACTCGAAGATGGCATT
GAPDH	GAPDH-F-P		CCATGAGAAGTATGACAACAGCC
	GAPDH-R-P		CCTTCCACGATACCAAAGTTG
	T7-F-P		TAATACGACTCACTATAGGG
	SP6-R-P		ATTTAGGTGACACTATAG
	CMV-F-P		CGCAAATGGGCGGTAGGCGTG
	CMV-R-P		GAAATTTGTGATGCTATTGC
SBP-Flag-DCN	DCN-BamH1-F-P		CGGGATCCATATGAAGGCCACTATCATCCT
#102645	DCN-ECOR1-R-P		GGAATTCCTTATAGTTTCCGAGTTGAA
HA-DCN	DCN-ECOR1-F-P		GGAATTCGAATGAAGGCCACTATCATCCT
#86049	DCN-BamH1-R-P		CGGGATCCATCTTATAGTTTCCGAGTTGAA
SBP-Flag-E-Cadherin	E-Cad-Hind3-F		CCCAAGCTTGATGGGCCCTTGGAGCCGCAGC
#102645	E-Cad-Xhol1-R		CCGCTCGAGGTCGTCCTCGCCGCCTCCGTA
	E-Cad-NF4-R		CCGCTCGAGAGGCTGTGCCTTCCTACAGA
	E-Cad-NF3-R		CCGCTCGAGAAGAAACAGCAAGAGCAGCAG
	E-Cad-NF2-R		CCGCTCGAGGTCCCGGGTGTCATCCTCTG
	E-Cad-NF1-R		CCGCTCGAGTTCAGGCCGAGCGTCCAGGC
	E-Cad-CF4-F		CCCAAGCTTGATGGTCGAAGCAGGATTGCAAA
	E-Cad-CF2-F		CCCAAGCTTGATGCGGAGGAGAGCGGTGGTCA
	E-Cad-CF3-F		CCCAAGCTTGATGAACGTTTATTACTATGATG
	E-Cad-CF1-F		CCCAAGCTTGATGGTGACTCGTAACGACGT
HA-E-Cadherin	E-Cad-Xhol1-F		CCGCTCGAGATGGGCCCTTGGAGCCGCAGC
#86049	E-Cad-Hind3-R		CCCAAGCTTGTCGTCCTCGCCGCCTCCGTA
